# Erythropoietin restrains the inhibitory potential of interneurons in the mouse hippocampus

**DOI:** 10.1101/2023.09.29.560076

**Authors:** Yasmina Curto, Héctor Carceller, Patrycja Klimczak, Marta Perez-Rando, Qing Wang, Katharina Grewe, Riki Kawaguchi, Silvio Rizzoli, Daniel Geschwind, Klaus-Armin Nave, Vicent Teruel-Marti, Manvendra Singh, Hannelore Ehrenreich, Juan Nácher

## Abstract

Erythropoietin (EPO) aids in rectifying hippocampal transcriptional networks and synaptic structures of pyramidal lineages, thereby mitigating mood and cognition-associated disorders. An imminent conundrum is how EPO restores synapses by involving interneurons. By analyzing ∼ 12,000 single-nuclei transcriptomic data, we generated a comprehensive molecular atlas of hippocampal interneurons, resolved into 15 interneuron subtypes. Next, we studied molecular alterations upon recombinant human (rh)EPO and saw that gene expression changes relate to synaptic structure, trans-synaptic signaling and intracellular catabolic pathways. Putative ligand-receptor interactions between pyramidal and inhibitory neurons, regulating synaptogenesis, are altered upon rhEPO. An array of *in/ex vivo* experiments confirms that specific interneuronal populations exhibit reduced dendritic complexity, synaptic connectivity, and changes in plasticity-related molecules. Metabolism and inhibitory potential of interneuron subgroups are compromised, leading to greater excitability of pyramidal neurons. To conclude, improvement by rhEPO of neuropsychiatric phenotypes may partly owe to restrictive control over interneurons, facilitating re-connectivity and synapse development.
