## Supplemental table 2 for "Erythropoietin restrains the inhibitory potential of interneurons in the mouse hippocampus"

### Sheet: DEGs_significant_EPO_vs_PL
	avg_log2FC_sst_bp	avg_log2FC_sst_olm	avg_log2FC_pval_basket	avg_log2FC_pval_bistratified	avg_log2FC_cck_border	avg_log2FC_cck_nonborder
1110051M20Rik	0.289049	0	0	0	0	0
1700026F02Rik	0	0	0	0	0	-0.263716
1700084C06Rik	0	-0.295823	0	0	0	0
1810026B05Rik	0	0	0	0	0	0.264941
2700054A10Rik	0	-0.284508	0	0	0	0
2810049E08Rik	0	0	0	0	0.256133	0
2900052L18Rik	0	0	0	0	0	-0.295314
2900093K20Rik	0	0	0	0	0.264461	0
4632427E13Rik	-0.442367	0	0	0	0	0
4921511C10Rik	0	0.314423	0	0	0	0
4921534H16Rik	0	0	0	-0.350793	0	0
4930447C04Rik	0	0	0	0.310433	0	0
4930452B06Rik	0.450871	0	0	0	0	0
4930488L21Rik	0.318964	0	0	0	0	0
4930545L23Rik	0	0	0	0.286729	0	0
4930555F03Rik	-0.744929	0	-0.295135	0	0	0
4932443L11Rik	0	0	0	0	0	-0.288405
5031425E22Rik	0.364702	0	0	0	0	0
5730522E02Rik	0	0	0	0	0	-0.624803
6030443J06Rik	0.285077	0	0	0	0	0
6530403H02Rik	-0.269721	0	0	0	0	0
9330159F19Rik	0.25141	0	0	0	0	0
9630028H03Rik	0	0.376081	0	0	0	0
A430033K04Rik	0	-0.291665	0	0	0	0
A730081D07Rik	-0.283355	0	0	0	0	0
A830082K12Rik	0	-0.401325	0	0	0	0
Abca5	0	0	0	0	0	0.336734
Abraxas1	0	0	0	0	0	-0.290874
Acap2	0	0	0	0	0.302888	0
Acer3	0	0	0	0	0	0.34855
Ache	0	0	0	0	0	-0.2571
Acox1	0	0	0	0.25677	0	0
Acp1	0	0	-0.252033	0	0	0
Actr2	0.288977	0	0	0	0	0
Adam19	0	0	0	0	0.287256	0
Adamts10	0	0	0	0	0	0.255166
Adamts18	0.453461	0	0	0	0	0
Adarb2	0	0.533662	0	0	0	0
Adck1	0	0	0	0.276366	0	0
Adcy2	0	0.314261	0	0	0	0
Add1	0	0	0	0	0	0.401978
Adgra1	0	0	0	0	0	0.304382
Adgrl2	-0.462584	0	0	0	0	0
Adgrl3	0	0	0	0.328142	0	0
Adpgk	0.259812	0	0	0	0	0
Aff4	0	-0.290499	0	0	0	0
Afg1l	0	0	0	0	0	-0.41228
Agbl1	0	0	0	0	0	0.258199
Ago2	-0.265911	0	0	0	0	0
Agpat5	0	0	0	0	0	0.250948
Ahsa2	-0.358671	0	0	0	0	0
Akap11	0.291852	0	0	0	0	0
Akap12	0	0.253431	0	0	0	0
Aktip	0	0	0	0	0	-0.254201
Alkbh6	0	0	0	0	-0.273664	0
Ammecr1	0	0	0	0	0	-0.273119
Amt	0	0	0	0	0	-0.250801
Anapc10	0	-0.261183	0	0	0	0
Ankrd13b	0	0	0	0	0	-0.258791
Ankrd33b	0.26638	0	0	0	0	0
Ano3	0	0.510919	0.269183	0	0	-0.519128
Aopep	0.251265	0	0	0	0	0
Apaf1	-0.349301	0	0	0	0	-0.268068
Aplp1	0	0	0	0	0	-0.292479
Aplp2	-0.383071	0	0	0	0	0
Apoo	0.367368	0	0	0	0	0
Arf3	0	0	0	0	0	-0.35351
Arhgap32	0	0	0	-0.261902	0	0
Arhgap33	0	0	0	0	0	-0.398146
Arhgap35	0	0	0	0	0	0.579096
Arhgap5	0.306776	0	0	0	0	0
Arhgap6	0	0	0	0.400437	0	0
Arhgef25	-0.275317	0	0	0	0	0
Arhgef28	0	0	0	0	0	-0.446453
Arl4c	0	0	0	0	0	0.262528
Arl5a	0	0	0	0	0.26783	0
Arntl	0	0	0	0.303174	0	0
Arpc2	0	-0.275651	0	0	0	0
Arpp21	0	0	0	0	0	-0.734092
Aste1	0.301583	0	0	0	0	0
Asxl3	0.392992	0	0	0	0	-0.293257
Atf7	0	0.308604	0	0	0	0
Atl3	0	0	0	0	0.28499	0
Atp2b1	0	0	0.273306	0	0	-0.489241
Atp5d	0	0	0	0	0	-0.29203
Atp5o	0.262426	0	0	0	0	0
Atp6v1d	0.31927	0	0	0	0	0
Atp6v1g2	0	0	0	0	0	-0.380724
Atxn10	-0.547576	-0.326493	0	0	0	0
Atxn2l	0	0	0	0.289954	0	-0.395442
AU040320	0.335222	0	0	0	0	0
Azin1	0	0.260278	0	0	0	0
B3galnt1	-0.317807	0	0	0	0	0
B3galt1	0	-0.295816	0	0	0	0
B3galt2	0	0	0	0	0	-0.380696
B4galnt4	0	-0.257484	0	0	0	0
Bag4	0	0	0	0	-0.259258	0
Baiap3	-0.254713	0	0	0	0	0
Basp1	0	0	0	0	0	0.353977
Bbs5	0	0	0	0	0	0.289134
BC005561	0	0	0	-0.277218	0	0
Bcar1	0	0	0	0	0	0.28497
Bcl11b	0	0	0.288597	0	0	0
Bcl2	0	0	0	0	0	-0.275105
Bcl2l11	0.365404	0	0	0	0	0
Bcl7c	-0.254911	0	0	0	0	0
Bend4	-0.307572	0	0	0	0	0
Bex2	0	0	0	0	0	-0.267356
Bloc1s2	0	0.291385	0	0	0	0
Blzf1	-0.250389	0	0	0	0	0
Bmpr1a	0.349655	0	0	0	0	0
Bmpr2	0	0	0	0.273218	0	0
Bmt2	0	0	0	0	0	0.371341
Brap	0.294558	0	0	0	0	0
Brd4	0	0	0	-0.293955	0	0
Brip1os	0.325643	0	0	0	0	0
Brwd3	0	0	0	0	0.265992	0
Bsn	0	0	0	0	0.430083	0
Btbd3	0.376368	0	0	0	0	0
Btbd9	0	0	0	0	0	-0.466211
Bud23	0	0	0	0	0	0.380791
C130073E24Rik	-1.25045	0	-0.412329	-0.653431	0	0
C2cd2	0	0	0	0	0	-0.282346
C920021L13Rik	0.309016	0	0	0	0	0
Cacna2d2	0	0.263382	0	0	0	0
Cacnb1	0	0	0	0.27354	0	0
Cadm1	0	-0.299418	0	0	0	0
Calb1	0	0	-0.353251	0	-0.3203	0
Caly	0	0	0	0	0	0.257631
Camk2b	0	0	0.322865	0	0	0
Camk4	0	0	0	0	-0.288353	0
Camkv	0	-0.283915	0	0	0	0
Canx	0	-0.339453	0	0	0	0
Cap1	0	0	0	0	0.256782	0
Cars2	0	0	0	0	0	0.260341
Catsperd	0	0	0	-0.267539	0	0
Cbwd1	0	0	0	-0.251699	0	0
Cbx4	-0.347827	0	0	0	0	0
Cby1	0	0	0	0	0	0.317483
Ccar1	0	-0.255324	0	0	0	0
Ccdc138	0.375187	0	0	0	0	0
Ccdc148	0	0	-0.296767	0	0	0
Ccdc149	0	0	0	0	0	-0.26537
Ccnc	-0.26038	0	0	0	0	-0.256384
Ccne1	0	0	0	0	0	-0.260078
Ccnl1	0	0	0	0	0	0.307711
Ccp110	0	-0.259612	0	0	0	0
Ccpg1	0.304424	0	0	0	0	0
Cct4	0	0	0	0	0	0.32884
Cdan1	0	0	0	0	0	0.476039
Cdc25b	-0.252735	0	0	0	0	0
Cdc37	0	0	0	0	0	0.319452
Cdc5l	0	0	0	0	0	0.271847
Cdca7	0	-0.268699	0	0	0	0
Cdh18	0	0	0	0	0	-0.360099
Cdh4	0.496012	0	0	0	0	0
Cdh7	0	0.462126	0	0	0	0
Cdh8	0	0	0	0.291958	0	0
Cdip1	0	0	0	0	-0.293156	0
Cdk10	-0.262734	0	0	0	0	0
Cdkl1	-0.375115	0	0	0	0	0
Celf3	0	-0.30203	0	0	0	0
Cep192	-0.306061	0	0	0	0	0.502883
Cep97	0	0	0	0	0.250828	0
Cers4	0.374686	0	0	0	0	0
Cers6	0	-0.314249	0	0	0	0
Cfl2	0	0	0	0	0	0.417858
Cftr	0	0	0	0	0	0.285525
Champ1	0	0.285246	0	0	0	0
Chd8	0	0.307322	0	0.271603	0	0
Chm	0.359917	0	0	0	0	0
Chmp3	0	0	0	0	0	-0.261534
Chmp4b	0	0	0	0	0	0.276981
Chpf2	0	0	0	0	0	-0.313474
Ciapin1	0	0	0	0	0	0.257142
Cirbp	0	0	0	0	0	0.445182
Cisd2	0	0	0	0	0	0.278632
Clasrp	-0.335002	0	0	0	0	0
Clip1	-0.339546	0	0	0	0	0
Clip3	0	0	0	0.252908	0	0
Clk3	0	0	0	0	0	-0.331735
Clybl	0	0	0	0	0.261045	0
Cnih3	0	0	0	-0.325446	0	0
Cnnm1	0	0	0	0	0	0.412207
Cnnm2	0	0.359232	0	0	0	0
Cnot1	0	0	0	0	0	0.319327
Cnot7	0.438301	0	0	0	0	0
Cntn4	0	0	0.27189	0	0	0
Cntn6	0	0.57922	0	0	0	0
Cog1	0	0	0	0	0	-0.274704
Col19a1	0	0.342637	0	0	0	0
Col26a1	0	0	0	0	0	0.532523
Col4a2	0	0	0	0.293742	0	0
Cops3	0	0	0	0	0	0.331014
Coq4	0	0.325018	0	0	0	0
Coq9	-0.291026	0	0	0	0	0
Coro1c	0	0	0	0	0	0.259824
Cox11	0.326673	0	0	0	0	0
Cox5a	0	0.306376	0	0	0	0
Cox6a1	0	0	0	0	0.260351	0
Cox7b	0	0	0	0	0	-0.431362
Cpeb2	0	0	0	0	0.351902	0
Cplx1	0	0	0	0	0	0.425116
Cpsf4	0	0	0	-0.310557	0	0
Creb5	0	0	0	0.282855	0	0
Cript	0	0	0	0	0	0.255012
Crispld1	-0.251412	0	0	0	0	0
Crkl	-0.37506	0	0	0	0	0
Crtac1	0	0.273824	0	0	0	0
Crtc2	-0.283551	0	0	0	0	0
Cryl1	-0.288569	0	0	0	0	0
Csdc2	0	0	0	-0.276195	0	0
Cse1l	-0.260015	0	0	0	0	0
Csgalnact2	0	0	0	0	-0.259297	0
Csmd2	0	0	0	0	0	-0.275275
Csmd3	0	-0.312083	0	0	0	0
Csnk1d	0.354775	0	0	0	0	0
Csnk1g2	0	0	0	0	0	0.30391
Csnk2a2	-0.257956	0	0	0	0	0
Ctnna2	-0.324738	0	0	0	0	0
Cul9	0	0	0	0	0	0.325189
Cux1	0	0	0	0	0	0.347862
Cwc15	0	0	0	-0.265815	0	0
Cx3cl1	0	0	0	0.251362	0	0
Cyfip1	0	0	0	0	-0.290035	0
Czib	0	0	0	0	0	-0.344689
D130017N08Rik	-0.322696	0	0	0	0	0
D1Ertd622e	0	0	0	-0.313703	0	0
D230025D16Rik	0	0	0	0	0	0.265398
Dab1	-0.365618	0	0	0	0	0
Dab2ip	0	0	0	0	0	-0.382564
Dagla	0.268935	0	0.321464	0	0	0
Dclk2	0	0.251472	0	0	0	0
Dcp1b	-0.584352	0	0	0	0	0
Dcun1d2	0.276171	0	0	0	0	0
Ddhd2	0	0.338407	0	0	0	0
Ddx6	0	0	0	0	0.264782	0
Dgat1	0	0	0	0	0	0.283938
Dgkq	0	0	0	0	0	-0.30185
Dicer1	0	0	0	0	0	-0.277144
Dipk1b	0	0	0	0	0	-0.331813
Dipk2a	0	0	0	0.258164	0	0
Dkc1	-0.274106	0	0	0	0	0
Dnajc18	0.422907	0	0	0	0	0
Dnajc25	0.306666	0	0	0	0	0
Dnajc5	0	0	0	0	0	-0.390806
Dnal1	0	0	0	0	0	-0.269016
Dnm1	-0.263021	0	0	0	0	0
Dok6	-0.272064	0	0	0	0	0
Dop1b	0	0	0	0	0.257463	0
Dpyd	0	0	0	0	-0.323627	-0.276269
Dst	0	0	0	0	0.274613	0
Dtd1	0	0.412048	0	0	0	0
Dvl2	0	0	0	0	0	-0.331653
Dym	0.477195	0	0	0	0	0
Dync1li2	0.291405	0	0	0	0	0
Dzip1	0	0	0	0	0	0.260342
E2f3	0	0	0	0	0.268458	0
E430024P14Rik	0.282536	0	0	0	0	0
Eaf2	0	0.291195	0	0	0	0
Ech1	0	0	0	0	-0.260555	0
Edaradd	-0.310532	0	0	0	0	0
Eef1a2	0.286325	0	0	0	0	0
Eef1g	0	0	0	0	0	0.353478
Eefsec	0	0	-0.251892	0	0	0
Efna5	0	-0.302614	0	0	0.391458	0
Efr3a	0.35512	0	0	0	0	0
Eftud2	0	0	0	-0.285038	0	0
Egfr	0	0	0	0	0	0.38391
Ei24	0	0	0	-0.277139	0	0
Eid1	0	0	0	0	-0.260327	0
Eif1b	0	0	0	0	0	0.380428
Eif3a	0.274486	0	0	0	0	0.416022
Elavl4	0	0	0	0	0	-0.467426
Elovl7	0	0	0	0	0	-0.285189
Elp3	0.38441	0	0	0	0	0
Emc3	0	0	0	0	0	-0.31252
Emc7	0	0	0	0	0	0.263089
Emc9	0.26949	0	0	0	0	0
Ensa	0	0	0	0	0	0.313499
Epb41l2	0	0	0	0	0	0.355129
Epha7	0	0	0	0.334815	0	0
Ercc6	0	0	0	0	0	0.255087
Ermard	0	0	0	0	0	-0.257733
Ero1lb	0	0	0	-0.293403	0	0
Errfi1	0	0	0	0	0.284493	0
Esyt2	0	0	0	0	0	0.278397
Etfdh	-0.266334	0	0	0	0	0
Etv1	0.34375	0	0	0	0	-0.269194
Eva1c	0	0	0	0	0	-0.264534
Exoc4	0.254317	0	0	0	0	0
Exoc5	-0.267344	0	0	0	0	0
Exosc1	0.252533	0	0	0	0	0
Fads3	0	0	0	0	0	0.270136
Fam120a	0	0	0	0	0	0.255964
Fam122a	-0.263117	0	0	0	0	0
Fam162a	0.263304	0	0	0	0	0
Fam168a	0	0	0	0	0	0.403292
Fam49a	0	0.331548	0	0	0	0
Fat3	0	0	0.379499	0	0	0
Fbh1	0	0	0	0	0	0.274358
Fbn1	0	0.284601	0	0	0	0
Fbrs	0	0	0	0	0	0.34651
Fbxl12os	0	0	0	0	0.308405	0
Fbxl15	0	0	0	0	0	0.323854
Fbxo10	0.360993	0	0	0	0	0
Fbxo11	0	0	0	0	0	0.381978
Fbxo9	-0.288341	0	0	0	0	0
Fbxw11	0.349608	0	0	0	0	0
Fbxw7	0.259791	0	0.323592	0	0	0
Fdx2	0	0	0	0	0	-0.275363
Fgf11	0	0.272959	0	0	0	0
Fgf13	-0.297611	0	0	0	0	0
Filip1	0.5668	0	0	0	0	0
Firre	0	0	0	0	0	0.406851
Flywch1	0	0	0	0.26116	0	0
Fmn1	0	0.363266	0.264765	0	0	0
Fnbp1l	0	0.386339	0	0	0	0
Foxp2	0	0	0	0.421254	0	0
Fra10ac1	0	0	0	0	0	0.265533
Fras1	0	0	0	0	0	-0.787917
Frmd4b	0	0	0.294373	0	0	0
Frmpd1	0.303357	0	0	0	0	0
Frs2	-0.38765	0	0	0	0	0
Fstl4	0	0	0	0	0	-0.509109
Fxyd4	-0.260862	0	0	0	0	0
Fyb2	0	0	0	0.296998	0	0
G3bp1	0.289666	0	0	0	0	0
Gab2	-0.430227	0	0	0	0	0
Gabra1	-0.416474	0	0	0	0	0.356965
Gabra2	0	-0.407831	0	0	0	0
Gabrg2	0	0	0	0	0.252658	0
Galnt13	0	0	0	0	0	-0.331448
Galnt18	0	0	0	-0.397162	0	0
Gap43	0	-0.30681	0	0	0	0
Garem1	0	0	0	0	0	0.359342
Gas8	0.275026	0	0	0	0	0
Gcnt7	0	-0.255658	0	0	0	0
Gdi2	0.279421	0	0	0	0	0
Ggps1	0.295989	0	0	0	0	0
Ginm1	0	0	0	0	0	-0.258174
Glt8d1	-0.295968	0	0	0	0	0
Gm1043	0	0	0	0	0	-0.443286
Gm10658	0	0	0	-0.30586	0	0
Gm10785	0	0	-0.27312	0	0	0
Gm13269	0.250495	0	0	0	0	0
Gm14204	-0.425198	0	0	0	0	0
Gm15614	0	0	0	0.270863	0	0
Gm16105	0	0	0	0	0	-0.316044
Gm16189	0	0	0	0	0	0.356189
Gm16894	0	0	0	0	0	0.358075
Gm19710	0	0	0	0	0	-0.26289
Gm19744	-0.359257	0	0	0	0	0
Gm1976	0	0	0	0	0	0.311549
Gm21798	0.333533	0	0	0	0	0
Gm2516	-0.535254	0	-0.251375	0	0	0
Gm26871	0	0	0	0	0	-0.779331
Gm26954	0	0	0	0	-0.400198	0
Gm28905	0	0	0	0	-0.261569	0
Gm32509	0	0	0	0	0	-0.36864
Gm36198	0	0	0	0	0	-0.271174
Gm36975	0	0	0	0	-0.257742	0
Gm37459	-0.256743	0	0	0	0	0
Gm38134	0.512225	0	0	0	0	0
Gm39326	0	-0.27928	0	0	0	0
Gm39469	0	0	0	0	0	0.261663
Gm40841	0	0.290914	0	0	0	0
Gm41361	0.251967	0	0	0	0	0
Gm41804	0	0	0	0	0	0.274591
Gm42418	0	-0.616623	0	0	0	0
Gm42439	0	0.259192	0	0	0	0
Gm44257	0.321931	0	0	0	0	0
Gm45321	0	0	0	-0.518628	0	0
Gm45323	-0.703279	-0.374925	0	-0.631707	0	0
Gm45341	-0.56653	0	0	-0.479242	0	0
Gm45435	0	0	0	0	0	-0.267843
Gm48293	0	0	0	0	0	0.265343
Gm48742	0.463719	0	0	0	0	0
Gm50152	0	0	0	0	0	-0.266251
Gm5441	0	0	0	0	0	-0.379948
Gnb1	0	0	0	0	0	0.333659
Gng3	0	0	0	0	0	-0.255545
Gnptab	0	0	0	0	0	0.309419
Golga5	-0.273794	0	0	0	0	0
Gpc5	0.259103	0	0	0	0	0
Gpc6	0	0	-0.350094	-0.346454	-0.366001	0
Gpn1	0	0	0	0	0	0.251389
Gpr89	0	0	0	0	0	-0.340613
Gramd4	0.311175	0	0	0	0	0
Greb1l	0	0	0	-0.279223	0	0
Grid2	0	0	0	0	0	-0.356966
Grin2a	0.321693	0	0.410875	0	0	0
Grin2b	-0.272735	0	0	0	0	0
Grin3a	0	0	0	0.420186	0	0
Grip2	-0.343657	0	0	0	0	0
Grk5	0	-0.359502	0	0	0	0
Grm1	0	0	0	0	0	0.45643
Grm3	-0.332343	0	0	0	0	0
Gsdme	0	0	-0.254139	0	0	0
Gspt1	0	0.305728	0	0	0	0
Gtf2h1	0	0	0	0	0	-0.320196
Gtf2ird1	0	0	0	0	0	0.34845
Gtf3c3	0	0	0	0	0	-0.26177
Gtpbp4	0	-0.281263	0	0	0	0
Gtpbp8	0	0.256322	0	0	0	0
Gucy1a1	0.27034	0	0	0	0	0
Gulp1	0	0	0	0	0	-0.509708
Gxylt2	0	0.372243	0	0	0	0
H3f3a	0.293494	0	0	0	0	0
Hacd1	0	0	0	0.270499	0	0
Hap1	0	0	0	0	0	-0.545893
Hdhd5	0	0	0	0	0	-0.254435
Herc2	0	-0.264655	0	0	0	0
Hibch	0	0	0	0.258537	0	0
Hip1	0	0.255893	0	0	0	0
Hip1r	0	0	0	0	0	-0.306689
Hipk3	0.29172	0	0	0	0	0
Hivep2	0.332399	0	0	0	0	0
Hmgcr	0.401178	0	0	0	0.261227	0
Hnrnpc	0.478056	0	0	0	0	0.275453
Hnrnpd	0.42594	0	0	0	0	0
Hnrnph3	0	0.276086	0	0	0	0
Hnrnpu	0	0	0	0	0	0.274061
Homer1	0	0	0	0	0	-0.261785
Hrh2	-0.265325	0	0	0	0	0
Hs3st1	-0.302775	0	0	0	0	0
Hs3st4	0	0	0	0	-0.425717	0
Hsp90ab1	0	0.261702	0.285741	0	0.342334	0
Hsp90b1	0	-0.293822	0	0	-0.304584	0
Hspd1	0.340383	0	0	0	0	0
Htr2c	0	0	0	0	-0.463445	0
Htr4	0	0	0	0	0	-0.393527
Idh2	0	0	0	-0.28044	0	0
Idh3a	0.278605	0	0	0	0	0
Iffo1	0	0	0	0	0	0.326737
Ift57	0.262546	0	0	0	0	0
Ikzf4	0.368693	0	0	0	0	0
Il1rap	0	0	0	0	-0.298725	0
Ilrun	0.41636	0	0	0	0	0.289172
Immp1l	0	0	0	0	0	0.340907
Inpp5e	0	0.30015	0	0	0	0
Insyn2b	0	0	0	0	0.300285	-0.48162
Ints8	0	0	0	0	0	0.250725
Ipo8	0	0.282369	0	0	0	0
Isca2	0	0	0	0	0.274841	0
Itga8	0	0	0	0	-0.392417	0
Itgbl1	0.252791	0	0	0	0	0
Ivns1abp	0	0	0	-0.253067	0	0
Jak2	-0.462425	0	0	0	0	0
Kansl1	0	0	0	0	0	0.315986
Kantr	0	0	0	0	0	-0.286534
Kat2b	0	0	0	0	0	-0.354259
Katnb1	-0.264076	0	0	0	0	0
Kcna2	0	0	0	0	0	0.341758
Kcnb1	0	0	0	0	0	-0.298387
Kcnh5	0.29399	0	0	0	0	0
Kcnj6	0	-0.364443	0	0	0	0
Kcnq3	0	0	0.297152	0	0	0
Kcnq4	0.271268	0	0	0	0	0
Kcnrg	0	0.281836	0	0	0	0
Kdelr2	0	0	0	0	0	0.347586
Kdm1a	0	0	0	0.280914	0	0
Kdm4a	0	0	0	0	0	-0.266659
Kdm5b	0	-0.267445	0	0	0	0
Khdrbs2	-0.528081	0	0	0	0	0
Khsrp	0	0	0	0	0	0.487996
Kif21b	0	0	0	0	0.25343	0
Klc2	0	-0.281908	0	0	0	0
Klf12	0	0	0	0	-0.268732	0
Klf5	0	0.27318	0	0	0	0
Klhl23	-0.305698	0	0	0	0	0
Klhl24	0	-0.304599	0	0	0	0
Kmt2a	0	0	0	0	0	0.322726
Kmt2b	0	0	0	0	0	0.364613
Ldah	0	0	0	0	0	0.337254
Ldb1	0	0	0	0	0.268016	0
Ldb2	0	0	0	0	-0.314681	0
Ldb3	0	0	0	0	0	-0.311043
Ldhd	0	-0.258063	0	0	0	0
Ldlr	0.276991	0	0	0	0	0
Lemd2	0	0	0	0	0	-0.389284
Limk2	0	0	0	0	0	0.251137
Lims1	0	0	0	0	0	-0.291937
Lin52	0	0	0	0	-0.255029	0
Lix1	0	0	0	0	-0.27158	0
Lix1l	0.299531	0	0	0	0	0
Lman2	-0.315067	0	0	0	0	0
Lmbrd2	0	0	0	0	0	-0.255432
Lmtk2	0	0	0	0	0	0.267536
Lpin1	-0.310168	0	0	0	0	0
Lrfn2	0	0	0	0	-0.262627	0
Lrig1	0.300394	0	0	0	0	0
Lrig2	0	0	0	0	0	-0.475403
Lrp11	0	0	0	0	0.26821	0
Lrrc14	0	0	0	0	0	-0.284866
Lrrc19	0	0	0	-0.277462	0	0
Lrrc4c	-0.3633	0	0	0	0	0
Lrrfip2	0	0	0	0.345643	0	0
Lrrk2	0	0	0	0	0	0.336828
Lrrn1	-0.252969	0	0	0	0	0
Lrrtm4	0	-0.363741	0	0	0	0
Lsm7	0	0	0	0	0	0.312064
Lynx1	0.306964	0	0	0	0	0
Lyrm4	0	0	0	0	0	-0.252831
Lysmd4	0	0	0	-0.251667	0	0
Macrod2	0	0.304016	0	0	0	0
Mamld1	0	0	0	0	0	0.334134
Man1a	0	0	0	0	0	-0.268775
Map3k1	0.251968	0	0	0	0	0
Map3k13	0	0.263645	0	0	0	0
Mapk14	0	0	0	0	0	0.279732
Mapk1ip1	0	0.350894	0	0	0	0
Mapk4	0	0	0	0	0	0.490839
Mast3	-0.273606	0	0	0	0	0
Mbp	-0.259621	0	0	0	0	0
Mccc2	0.276885	0	0	0	0	0
Mcm3ap	0	0	0	0	0	-0.263203
Mdh2	0.286715	0	0	0	0	0.348431
Mdm1	-0.25441	0	0	0	0	0
Med13	0	0	0	0	0	0.352228
Med20	0	0	0	0	0	-0.305345
Megf9	0	0	0.27363	0	0	0
Meis2	0	0	0	0	0	-0.290818
Mest	0	0	0	-0.253227	0	0
Metap1d	-0.43514	0	0	0	0	0
Mettl15	0	0	0	0	0	-0.253723
Mfn1	0	0	0	0	0.259145	0
Mia2	0	0	-0.25532	0	0	0
Minar2	0	0	0	0	0	-0.294753
Mir124-2hg	0	0	0	0	0.278154	0
Mir670hg	0	0	0	0	0	0.404114
Mkln1	0	0	0	0	0	0.609292
Mlec	0	0	0	0	0	-0.262575
Mllt10	0	0	0	0	0.264282	0
Mme	0.260975	0	0	0	0	0
Mmp16	0	0	-0.260263	0	-0.255477	-0.279698
Mob2	0	0	0	0.290723	0	0
Mob4	0	0	0	0	0	-0.338442
Mospd2	0	0.280748	0	0	0	0
Moxd1	0	0	-0.264619	0	0	0
Mpc1	0	0	0	0	0	0.340644
Mphosph8	-0.459654	0	0	0	0	0
Mrpl53	0	0	0	0	0	-0.269828
Mrps17	0	0	0	0.265954	0	0
Mrps28	0	0	0	0	0.251244	0
Mrps9	0	0	0	0	0	0.270174
Mtch2	0	0.316695	0	0	0	0
Mterf3	0.268853	0	0	0	0	0
Mtmr7	0	0	0	0	0	-0.314223
Mtpn	0	0	0	0	0	0.381193
Mtrex	0	0	0	0	0	-0.279731
Myo5b	0	0	0	0.380631	0	0
Naa40	0	0	0	0	0	-0.280537
Nadsyn1	0	0	0	0	0	0.353267
Naf1	0	0	0	-0.262448	0	0
Nap1l4	0	0	0.264592	0	0	0
Napa	0	0	0	0	0	0.253725
Nasp	-0.383791	0	0	0	0	0
Ncam2	0	0	0	0	-0.372526	0
Nckap5	0	0	0	0	0	-0.337166
Ncl	0	0	0	0	0.279901	0
Ncs1	0	0	0	0	0.284617	0
Ndufa10	0	0.294497	0	0	0	0
Ndufaf4	0	0	0.254266	0	0	0
Necab1	0	0	-0.273985	0	0	0
Nell1os	0	-0.332347	0	0	0	0
Neto1	-0.277622	0	0	0	0	0
Neto2	0	0	0	-0.351226	0	0
Nfic	0	0	0	0	0	-0.370755
Nfix	0	0	0	0	0	-0.262908
Nfkb1	0	-0.309128	0	0	0	0
Nfyc	0	0.361507	0	0	0	0
Nkain3	0	0	-0.388834	0	0	0
Nkapd1	0.283853	0	0	0	0	0
Nlgn3	-0.293538	0	0	0	0	0
Noc2l	0.300253	0	0	0	0	0
Nom1	0	0.259592	0	0	0	0
Nop58	0	0	0	0	0	0.36443
Nox1	0	0.271528	0	0	0	0
Npas1	0	0	0	0	0.254063	0
Npffr1	0	0	0	0	0	-0.261772
Npy5r	0	0	0	0	0	-0.264609
Nr6a1	0	0	0	0	0	-0.364379
Nrbf2	0.336291	0	0	0	0	0
Nrbp1	0	0	0	0	0	0.280422
Nrg3os	0	0.255405	0	0	0	0
Ntng1	0	-0.466537	0.430508	0	0	0
Nup155	0.29832	0	0	0	0	0
Nup160	0.371376	0	0	0	0	0
Nwd2	-0.366895	0	0	0	0	0
Orc1	-0.275125	0	0	0	0	0
Orc5	-0.332144	0	0	0	0	0
Os9	0	0	0	0	0	-0.434018
Osbpl6	0	0	0	0	0.26742	0
Otud7a	0	0	0	0.255311	0	0
P4htm	0	0	0	-0.263622	0	0
Pan3	0	0	0	0	0	0.29488
Paqr3	0	0	0	0	0	0.290626
Park7	0	0	0	0	0	-0.293645
Parn	0.251116	0	0	0	0	0
Pcbp2	0	0	0	0	0.251257	0
Pcca	0	0	0	0	0.272675	0
Pcdh10	0	0	0	0	0.314437	0
Pcdh11x	0	0	0	0.521694	-0.441963	0
Pcdh7	0	0.288351	0	-0.284034	0	0
Pcgf6	0.296868	0	0	0	0	0
Pcif1	-0.503515	0	0	0	0	0
Pcmtd1	0	0	0	0	0	0.330919
Pcsk7	0	0	0	0.285145	0	0
Pdcd5	0.256407	0	0	0	0	0
Pde10a	-0.311749	-0.420672	0	0	0	0
Pde1a	0	0	0	0	-0.418133	-0.668541
Pde1c	0	0	0	0	0.54528	0
Pde4a	0	0	0	0	0.317174	0
Pde4b	0	0	0	0	-0.588201	0
Pde8b	0	0	0	0	0	-0.371143
Pde9a	0	0	0	0	0	0.398818
Pdia6	0	0	0	0	0	-0.397909
Pdp1	-0.273374	0	0	0	0	0
Pds5b	-0.353851	0	0	0	0	0
Pdss1	0.426391	0	0	0	0	0
Peli1	-0.31474	0	0	0	0	0
Pex13	-0.308012	0	0	0	0	0
Pfdn1	0	0	0	0	0	-0.415459
Pgm2	0	0	0	0	0	-0.259553
Phb	0	0	0	0	0	-0.277977
Phf20	0	0	0	0	0	0.267507
Phf21a	0	0	0	0.261343	0	0.487369
Phlpp1	-0.391817	0	0	0	0	0
Pi4kb	0	0.260356	0	0	0	0
Pias2	0	0	0	0	0	0.299502
Pigs	0	0	0	0	0	-0.324264
Pik3r1	0	-0.319165	0	0	0	0
Pik3r3	0	0	0	0	0.284978	0
Pip5k1a	0	-0.281749	0	0	0	0
Pitpnb	0.364641	0	0	0	0	0
Pitpnm2	0	0	0	0	0.261097	0
Pkn1	-0.272152	0	0	0	0	0
Pkp4	0	0	0	0	0	-0.301843
Plagl2	0	0	0	0	0	-0.379007
Plcb4	0	0	0	0	0.301832	0
Plcl1	0	0	0	0	0	-0.282873
Pld5	0	0	0	0	0	-0.315786
Plekhh2	0	0	0	0.352982	0	0
Plekho1	0	0	0	0	0	0.272479
Plod2	0	0	0	0.303914	0	0
Plppr4	0	0	0	0.270741	0	0
Pls3	-0.344815	0	0	0	0	0
Pnkd	0	0	0	0	0	0.27037
Polg	0.321871	0	0	0	0	0
Polr2a	-0.305304	0	0	0	0	0
Polr3h	0.341902	0	0	0.315087	0	0
Ppargc1a	0.387394	0	0	0	0	0.286499
Ppargc1b	0.250598	0	0	0	0	0
Ppcdc	0	0	0	0	0	-0.356242
Ppfia2	0	-0.250037	0	0	0	0
Ppig	0	0	0	0	0	-0.251939
Ppp1r7	-0.309423	-0.362434	0	0	0	0
Ppp2ca	-0.275184	0	0	0	0	0
Ppp2r2a	0	0	0	0	0	0.440136
Ppp2r2d	0	-0.261942	0	0	0	0
Ppp4r1	0.399279	0	0	0	0	0
Ppp4r3a	0	0	0	0	0	0.266223
Ppp4r3b	0	0.267186	0	0	0	0
Ppp6r3	0.363546	0	0	0	0	0
Preb	0	0	0	0	0	0.316298
Prkar1a	0	0	0.274169	0	0.271385	0
Prkar1b	0.382241	0	0	0	0	0
Prkar2b	0	0	0	0	-0.252939	0
Prkcg	0	0	0	0	0	-0.283511
Prkcz	0	0	0	0	0	0.401097
Prkd1	0	0	0	0	0	-0.330064
Prkdc	0	0	0	0	0	0.362819
Prkg1	0	0	0	0	0	-0.352729
Prkrip1	0	0	0	0	0	0.269826
Prr16	0	0.259293	0	0	0	0
Prrc2c	0.315177	0	0	0	0	0
Psenen	0	0	0	0	0	-0.2917
Psmc2	0.283278	0	0	0	0	0
Psmc5	0.2839	0	0	0	0	0
Psmd11	0	0	0	0.293397	0	0
Psmd2	-0.328684	0	0	0	0	0
Psmd7	0	0	0	0.301844	0	0
Pten	0	0	0.251586	0.315805	0	0
Ptk2	0	0	0	0	0	-0.298574
Ptpn11	-0.250776	0	0	0	0	0
Ptprt	0	0	0	0	-0.422099	0
Ptprz1	-0.666117	0	0	0	0	0
Pura	0	0	0	0	-0.250335	0
Qtrt1	0	0	0	0	0	-0.488372
R3hcc1l	0.321328	0	0	0	0	0
Rab11a	0	0	0	0	0	0.295501
Rab11fip5	0	0	0	0	0	0.255665
Rab14	0	0	0	0	0	-0.258204
Rab40c	0	0.319599	0	0	0	0
Rad51c	0	0	0	0	0	-0.296698
Rad54l2	0.410028	0	0	0	0	0
Ranbp10	-0.3713	0	0	0	0	0
Ranbp3	0	0	0	0.329014	0	0
Rap1gap	0	0	0	-0.287603	0	0
Rap1gap2	0	0	0	0.263821	0	0
Rap1gds1	0	0	0	0.254638	0	0
Rapgef4os1	0	0	0	0	0	-0.450158
Rapgef5	0	0	0	-0.326114	0	0
Rassf5	0.262611	0	0	0	0	0
Rbfox2	0	0	0	0	0	0.272933
Rbl2	-0.383955	0	0	0	0	0
Rbm10	0.331817	0	0	0	0	0
Rbm27	0.310657	0	0	0	0	0
Rbp4	0.254931	0	0	0	0	0
Rc3h2	0	0	0	0	-0.261809	0
Rccd1	-0.276064	0	0	0	0	0
Reck	0	0	0	0	0	0.251396
Rell2	0	0.259451	0	0	0	0
Reln	0	0	0	0.451912	-0.384084	0
Rftn1	0	0	0	0	-0.255214	0
Rfx1	0	0	0	0	0	-0.252136
Rfx3	0	-0.263287	0	0	0	-0.443145
Rfx7	0	0	0	0	0	0.453794
Rgs7	0	-0.290136	0	0	0	0
Rhbdd3	0	0	0	0	0	-0.309545
Rlim	0	0.280412	0	0	0	0
Rmst	-0.470351	0	0	0	0	0
Rnd3	0	0.259343	0	0	0	0
Rnf165	-0.294938	0	0	0	0	0
Rnf170	0	0	0	0	0	-0.341847
Rnf2	0	0	0	0	0	-0.268532
Rnf34	0	0	0	0	0	-0.31421
Rnft1	0.367682	0	0	0.28918	0	0
Rock2	0	0	0.255421	0	0	0
Rorb	0	0	0	0	0.313008	0
Rp9	0	0	0	0.268335	0	0
Rpgr	0	0	0	0	0	0.399311
Rpia	0.261039	0	0	0	0	0
Rpl27a	0	0	0	0	0	-0.253862
Rprd1b	0	0	0	0	0	0.347146
Rps13	-0.327067	0	0	0	0	0
Rps6ka3	0	0	0.313634	0	0	0
Rps6kb2	0	0.254251	0	0	0	0
Rras2	0	-0.274406	0	0	0	0
Rrbp1	0	0	0	0	0	0.314043
Rrp1	0.309449	0	0	0	0	0
Rrp36	0	0	0	0	0	-0.281316
Rsph10b	-0.27492	0	0	0	0	0
Rsrc2	0	0	0	-0.339935	0	0
Rtf2	0	0	0	0	0.251219	0.294114
Rtn4rl1	0	0	0	-0.303195	0	0
Rttn	0.33097	0	0	0	0	0
Rubcn	-0.251817	0	0	0.2643	0	0
Rundc3b	0	0	0	0	0.291659	0
Runx2	0	0	0	0	0	0.294758
Ryr2	0	0	0.264477	0	0	0
Ryr3	0	0	0	0	0	-0.815264
Sap30bp	0.25982	0	0	0	0	0.251273
Sbno1	0	0	0	0	0	0.405785
Scaf4	0	-0.260466	0	0	0	0
Scg3	0	0	0	0	0	-0.269468
Scn3a	0	-0.273599	0	0	0	0
Sdad1	0	0	0	-0.276116	0	0
Sdc2	0	0	0	0	0	-0.285301
Secisbp2l	0	0	0	0	0	0.253915
Sel1l3	-0.397304	0	0	0	0	0
Sem1	0	0	0	0	0	-0.285824
Sema3e	0	0	0	0	0	-0.518307
2023-09-01	0	0	0	0	0	0.380991
2023-09-07	0	0	0	0	0	-0.371461
Serbp1	0.330872	0	0	0	0	0
Sesn1	0	-0.258035	0	0	0	0
Setbp1	0	0	0	0	0	0.267482
Setd1b	0	0	0	0	0	0.362956
Setx	0	0	0	0	0	-0.360456
Sft2d3	0	0	0	0	0	-0.282611
Sfxn2	0	0	0	0	0	-0.26129
Sgsm2	0	0	0	0	-0.256356	-0.303693
Sgsm3	0	0	0	0	0	-0.293371
Sh2d3c	0	-0.26061	0	0	0	0
Sh3kbp1	0.380928	0	0	0	0	0
Sh3rf1	0	0	0	0	0	-0.267117
Shank3	0	0	0	0	0	0.41866
Skp2	0	0	0	0	0	-0.277865
Slain1	0	-0.304303	0	0	0	0
Slc16a11	-0.359343	0	0	0	0	0
Slc22a5	0	0	0	0	0	0.294478
Slc25a33	0	0	0	0	0	-0.258344
Slc30a10	0	0	0	0	0	0.283033
Slc35d1	0	0	0	0	0	0.308123
Slc35e2	0	-0.293082	0	0	0	0
Slc35f1	0	0	-0.316172	0	0	0
Slc35f5	0	0	0	0	0	-0.324251
Slc38a10	0	0	0	0	0	0.337445
Slc4a4	0	0	0	0	-0.290296	0
Slc4a8	0	0	0	0	0	0.253232
Slc5a3	0	0	0	0	0	0.312136
Slc6a8	0.282812	0	0	0	0	0
Slc8a1	0	0	0	0	0	-0.456317
Smad2	0	-0.283356	0	0	0	0
Smarcd3	0	0	0	0	0	0.328302
Smg1	0	-0.28737	0	0	0	0
Smg9	0	0	0	0	-0.257439	0
Smim4	0.315059	0	0	0	0	0
Snap25	0.25961	0	0	0	0	0
Snca	0	0	0	0	-0.271802	-0.393615
Sncb	0.275097	0	0	0	0	0
Snd1	0	-0.269732	0	0	0	0
Snrnp200	0	0	0	0	0	-0.321789
Snrnp70	0	0	0	0	0	0.334086
Snx16	0.303409	0	0	0	0	0
Snx24	0	0	0	0	0.258943	0
Snx5	0.317773	0	0	0	0	0
Socs2	0	0.325665	0	0	0	0
Sorbs2os	0.336748	0	0	0	0	0
Sorcs1	-0.258563	0	0	0	0	0
Sos2	0	-0.310143	0	0	0	0
Sox11	0	0	0	0	0	-0.361783
Sox2ot	0	0	0	0	-0.273553	0
Spen	0	0	0	0	0	0.403429
Spg7	0	0	0	0.261401	0	0
Sphkap	-0.444135	0	0	0	0	0
Spop	0	-0.288554	0	0	0	0
Spopl	0	0	0	0	0	-0.383289
Sptssa	0.289329	0	0	0	0	0
Sqstm1	0	0	0	0.288787	0	0
Srgap1	0	0	0	0	0	0.526795
Srgap2	0	0	0	0	0	0.301568
Srpk1	0	0	0	0.271984	0	0
Ssr4	0.38316	0	0	0	0	0
St6gal1	0	0	0	-0.301067	0	0
St6galnac3	0	0	0	0	-0.288512	-0.304304
St6galnac5	0	0	0	-0.396253	0	0
St8sia5	0.324905	0	0	0	0	0
Stac2	0	0	0	0	0.300935	0
Stag2	0	0	0	0	0	-0.376901
Stim2	0	0	0	0	0	-0.252157
Stk16	0	0	0	0	0	-0.316182
Stk19	0	-0.293866	0	0	0	0
Stk32a	0	-0.269783	0	0.435789	0	0
Stmn4	-0.318252	0	-0.25422	0	0	0
Strn4	-0.250346	0	0	0	0	0
Stt3a	0.250053	0	0	0	0	0
Stxbp1	0	0	0	0	0.27126	0
Stxbp6	0	0	-0.261467	0	0	0
Sugt1	0	0	0	0.3443	0	0
Supt6	0	0	0	0.253281	0	0
Svil	0	0	0	0	0.25423	0
Sycp3	0	0	0	0	0	-0.333599
Syndig1	0.382225	0	0	0	0	0
Syngr3	0	0	0	0	0.25163	0
Synrg	0	0	0.264912	0	0	0
Syt7	0	0	0.303591	0	0	0
Szrd1	0	0	0	0	0	-0.368335
T2	0	-0.259059	0	0	0	0
Tada2a	0	0.391142	0	0	0	0
Tafa1	0	-0.317713	0	0	0	0
Tasp1	0	-0.26914	0	0	0	0
Tbc1d15	0	0	0	0	0	-0.295206
Tbc1d16	0.30196	0	0	0	0	0
Tbc1d32	0	0	0	0	0.270257	0
Tcerg1l	0	0	0	0	0.288373	0
Tdp1	0	0.257528	0	0	0	0
Tecpr1	0	0.273414	0	0	0	0
Tecr	0	-0.365222	0	0	0	0
Tenm2	0	0	0	0	-0.266269	0
Tenm3	0	0	0	-0.443254	0	0
Tent5a	0.344878	0	0	0	0	0
Tet3	-0.348981	0	0	0	0	0
Tex2	0	0	0	0	0	-0.293439
Tgfbr3	0	-0.288814	0	0	0	0
Thada	0	0	0	0	0.312802	0
Thap3	0.333877	0	0	0	0	0
Thra	-0.289123	0	0	0	0	0
Tial1	0	0	0	0	0.272509	0
Timm22	0	0	0	0	0	0.26047
Tipin	0	0	0	0	0	0.265406
Tle1	0	0	-0.253733	0	0	0
Tll1	0	0	0	0	-0.433576	-0.352696
Tmbim6	0	0	0	0	0	0.261372
Tmcc2	-0.285966	0	0	0	0	0
Tmed9	0	0	0	0	0	0.264296
Tmem132a	0	0	0	0	0	-0.342285
Tmem132b	0	-0.271227	0	0	0	0
Tmem138	0	0	0	0	0	0.312844
Tmem147	0	0	0	0	0	-0.308688
Tmem151a	0	0	0	0	0	-0.285693
Tmem186	0.289405	0	0	0	0	0
Tmem242	-0.32158	0	0	0	0	0
Tmem266	0.258995	0	0	0	0	0
Tmem59	0	0	0	0	0	0.329243
Tmx3	0.351497	0	0	0	0	0
Tnk2	0.295455	0	0	0	0	0
Tnks2	0	0	0	0	0	0.265102
Tnpo1	0	0	0	0	0	0.35605
Tnrc6a	0.252072	0	0	0	0	0
Topbp1	0	0	0	0	0	0.363815
Tox	0	0	0	0	0	-0.543268
Tox2	0	0	0	0	0	-0.263634
Tpp1	0.275408	0	0	0	0	0
Tpr	0	0	0	0.269194	0	0
Traf3ip2	0	0	0	0	0	0.301649
Trank1	0	0	0.272455	0	0	0
Trappc9	0.255048	0	0	0	0	0
Trim17	0	0	0	0	0	0.335236
Trim32	0	-0.309007	0	0	0	0
Trim66	-0.276619	0	0	0	0	0
Tsc22d2	0	0	0	0	0	0.300946
Tsga10	0	0	0	0	0	-0.270489
Tshz2	0	0.254926	0	-0.282099	0	0
Tsnax	0.346392	0	0	0	0	0
Ttc4	0	0	0	-0.329272	0	0
Ttyh3	0	0	0	0	0.260811	0
Tusc3	0	0	0	0	0	-0.32773
Txlna	0.27752	0	0	0	0	0
Txndc16	0.27078	0	0	0	0	0
Uba1	0	0	0	0	0	0.363646
Uba2	0.294798	0	0	0	0	0
Uba6	0.476563	0	0	0	0	0
Ube2g1	0	0	0	0	0	-0.352674
Ube2h	0	0	0	0	0	0.358847
Ube2j2	0	0.341216	0	0	0	0
Ube2v1	0	0.318899	0	0	0	0
Ubqln4	0	0	0	0	0	0.262386
Ubxn2a	-0.31742	0	0	0	0	0
Uchl1	0	0	0.281111	0	0.283632	0
Uck2	0	0	0	0	0.265279	0
Uckl1	0.377117	0	0	0	0	0
Uhrf1bp1l	0.409526	0	0	0	0	0
Uhrf2	-0.293203	0	0	0	0	-0.535838
Umad1	0	0	0	0	0	0.418046
Unc5d	-0.705949	-0.470934	-0.345975	0	0	0
Unc80	0	0	0	0	0	0.459992
Upf3b	0	0	0	0	0.300697	0
Uqcrb	0	0	0	0	0	0.262619
Usp20	0	0.302625	0	0	0	0
Usp29	0	0	0	0	-0.369423	0
Usp3	0	0	0	0	0	-0.315419
Usp9x	0.341815	0	0	0	0	0
Utp18	0.262675	0	0	0	0	0
Utp6	-0.280865	0	0	0	0	0
Vamp1	0.261785	0	0	0	0	0
Vamp4	0	0.336147	0	0	0	0
Vapa	0	0.254631	0	0	0	0
Vdac1	0	0	0	0.269379	0	0
Vdac3	0	-0.25527	0	0	0	0
Vipas39	-0.282381	0	0	0	0	0
Vopp1	0	0.26315	0	0	0	0
Vps13c	0	0	0	0.283013	0	0
Vps50	0	0	0	0.288187	0	0
Vps8	0.390014	0	0	0	0	0
Vwc2	-0.262097	0	0	0	0	0
Vwc2l	0	0	0	0	-0.380532	0
Wbp11	0	0	0	0	0	0.260588
Wdr17	0.38907	0	0	0	0	0
Wdr70	-0.28201	0	0	0	0	0
Wdr82	0	0	0	0	0	0.258178
Wdr91	0.260601	0	0	0	0	0
Wipf2	0	0	0	0	0	-0.362192
Wiz	-0.324379	0	0	0	0	0
Wscd1	0	0	0	-0.273286	0	0
Xpo1	0	-0.283196	0	0	0	0
Xpo4	0	0	0	0	0	-0.255765
Xpo7	0	0	0	0.253416	0	0
Xrcc5	0	-0.293189	0	0	0	0
Xrn2	0	0	0.257487	0	0	0
Xylt1	0	0	0	0	0	0.45776
Ybx3	0	0	0	0	0	0.298813
Ywhae	0	0.257305	0.311886	0	0	0
Zbtb20	0	0	0	-0.390453	0	0
Zc3h15	-0.274399	0	0	0	0	0
Zcchc18	0	0.303923	0	0	0	0
Zcwpw2	0	0	0	0	0	0.291493
Zdhhc13	0.301868	0	0	0	0	0
Zdhhc14	0	-0.284989	0	0	-0.251104	0
Zfand5	0.333839	0	0	0	0	0
Zfp157	-0.295373	0	0	0	0	0
Zfp251	-0.29742	0	0	0	0	0
Zfp267	0	0	0	0	0	0.250429
Zfp277	0	0	0	0	0	-0.253254
Zfp322a	0	0.307358	0	0	0	0
Zfp385a	0	0	0	0	0	-0.251013
Zfp386	0	0	0	0	0	-0.260515
Zfp445	0.344721	0	0	0	0	0
Zfp451	0	-0.297127	0	0	0	0
Zfp462	0	0	0	0.291847	0	0
Zfp523	0	0	0	0	0	0.281481
Zfp607b	0.269044	0	0	0	0	0
Zfp608	0	-0.361648	0	0	0	0
Zfp641	-0.264797	0	0	0	0	0
Zfp644	0	0	0	0	0	0.354127
Zfp654	-0.262828	0	0	0	0	0
Zfp710	0	0	0	0	0	0.388159
Zfp711	0	0	0	0	0	-0.261168
Zfp770	0.285039	0	0	0	0	0
Zfp804b	0	0	-0.355953	0	0	-0.902992
Zfp871	0	0	0.261425	0	0	0
Zfp932	0.260077	0	0	0	0	-0.316038
Zfp950	0	0	0	0	0	0.279976
Zfpm2	0	0	0.301428	0	0	0
Zfr2	0	0	0	0	0	0.26856
Zkscan3	0	0	0.253693	0	0	0
Zmym6	0	0.285065	0	0	0	0
Znrd2	0	0	0	0	0	-0.288653
Zup1	0.321421	0	0	0	0	0
